# Genetic comparisons of interleukin-17 reveal a framework for complex signaling evolution

**DOI:** 10.64898/2026.04.13.718218

**Authors:** Steve S. Cho, Gloria B. Choi, Jun R. Huh, Nels C. Elde

## Abstract

The interleukin-17 (IL-17) family of cytokines comprises structurally distinct ligands and receptors which mediate immune responses at mucosal surfaces. The growing understanding of its regulatory functions beyond immunity, together with extensive genetic variation in protein-coding genes, raises the possibility that IL-17 cytokines participate in an even wider network of biologic processes. Despite successes of experimental approaches to chart IL-17 functions, inherent signaling complexities and crosstalk with multiple physiologic pathways obscure a full appreciation of the biological potential of IL-17. Here, we integrated comparative genomics, evolutionary rate covariation (ERC), and signatures of natural selection to resolve phylogenetic relationships between IL-17 ligands and receptors and discovered evidence for hidden signaling interactions. ERC analysis revealed putative ligand-receptor interactions for IL-17D and IL-17RC and suggested uncharacterized potential signaling mediator for the receptor IL-17REL, such as IL-17B. Signals of covariation extended beyond the IL-17 family to other genes encoding neurodevelopmental effectors and growth factors, emphasizing recurrent co-evolutionary patterns that delineate the immune and neuromodulatory roles of IL-17. These connections are underlined by signatures of positive selection in the disordered N-terminal domain of IL-17E and its cognate receptor, IL-17RB, key modulators of both type 2 immune response and neuronal function, suggesting functional consequences of this understudied domain. Together, our findings suggest that IL-17 biology is repeatedly impacted by lineage-specific selective pressures that dictate both immune and non-immune functions. By anchoring the expanding IL-17 field in an evolutionary framework, we propose a model for understanding the diversification and functional expansion of this and other cytokine families.
