## Supplemental Table 1 for "Genetic comparisons of interleukin-17 reveal a framework for complex signaling evolution"

### Sheet: Sheet1
Table 1. Evolutionary rate covariation (ERC) scores within IL-17 cytokine family subunits (in orange) and between cystine knot family growth factors and neurotropins (in blue). Strongly co-evolving signals between IL-17 ligands, receptors, neurotropins, and growth factors are denoted in red (ERC scores > 2.5) and known IL-17 ligand-receptor pairs are in bold.
		IL-17 Ligands						IL-17 Receptors						Cystine-knot Growth factors and neurotrophins
		IL17A	IL17B	IL17C	IL17D	IL17E/IL25	IL17F	IL17RA	IL17RB	IL17RC	IL17RD	IL17RE	IL17REL	NGF	NTF3	NGFR	TGFB1	VEGFA	VEGFB	PDGFA	PDGFB	PDGFRA	PDGFRB	NOG	GREM1	GREM2	BDNF
IL-17 Ligands	IL17A		0.67104	1.99555	0.537397	0.990324	2.04926	1.06959	-1.43503	1.75569	-2.1184	-0.540169	-1.24505	1.43729	-0.219137	-0.685483	1.28899	1.75693	0.0326275	0.291953	1.8251	1.67937	-0.797035	0.0774382	-2.05544	2.08315	2.07907	IL17A
	IL17B			1.91828	1.73476	3.47087	2.81408	0.612645	1.83852	0.747858	-0.352924	-0.611578	3.75318	0.0517528	2.42877	0.719988	3.78359	0.913452	-0.859932	0.914415	0.673167	-1.1867	0.18039	4.36719	0.939405	1.33421	-0.27112	IL17B
	IL17C				2.68974	0.907218	1.7865	2.03831	0.0839327	-0.250055	-1.71753	2.22431	0.764813	3.54805	1.25352	1.13481	2.17651	1.92013	0.335847	-0.426283	0.283251	-0.295964	0.878908	1.51418	-0.52495	1.55061	0.982363	IL17C
	IL17D					2.73236	2.59741	1.98478	0.529756	2.7094	-0.622661	-2.21159	0.774339	2.44595	1.69786	2.76333	2.73034	2.56453	0.623605	3.81768	2.47281	1.09454	2.3952	2.33695	0.891838	1.67557	1.80519	IL17D
	IL17E/IL25						1.90717	1.60679	3.43894	-0.465712	-0.169325	-1.30919	0.984766	1.61622	0.889584	0.721781	2.33904	1.15236	0.78379	1.48434	1.71733	-1.01151	-0.947024	2.18329	-1.57789	0.529612	-0.353041	IL17E/IL25
	IL17F							1.54832	1.40617	1.86627	-1.0743	-0.811692	2.38913	1.81757	0.998043	-0.804545	3.53776	3.00454	-2.11923	0.60793	0.306469	0.0471989	-0.537941	1.47814	-0.631891	1.34994	-0.284167	IL17F
IL-17 Receptors	IL17RA								-0.388915	0.132094	0.576824	-0.845968	2.48741	2.52543	2.64219	0.0545936	0.459133	1.31038	0.0473501	2.79459	-0.110997	-0.611628	-2.10858	0.604773	0.639524	1.7036	-0.126943	IL17RA
	IL17RB									-0.711668	0.708505	-0.85455	1.51145	-0.390731	0.20259	0.919925	3.0601	-1.94261	-0.448403	-0.646282	0.738076	-0.157911	-1.16034	0.189854	-1.07925	0.47864	-0.755535	IL17RB
	IL17RC										0.346506	2.62414	0.440688	1.29776	-0.691281	1.54297	0.489293	1.71039	0.314057	1.62292	-0.193934	0.79556	1.66103	-0.21293	-1.40438	-1.54337	0.613073	IL17RC
	IL17RD											2.85682	-1.20562	0.340194	2.36831	0.770146	-1.69902	1.25026	2.23115	-0.373049	0.0408594	0.734436	2.26312	-0.457976	-0.560652	0.853196	-0.4758	IL17RD
	IL17RE												-0.971929	0.706092	-0.365577	1.42464	-0.756182	1.46493	0.0776885	-0.969397	-1.36817	1.1985	0.438243	-1.2055	-2.47185	0.180672	0.373758	IL17RE
	IL17REL													-1.12282	1.2585	-0.526214	3.41497	-0.679204	-1.3999	0.213635	0.745637	-0.883125	-2.47212	2.61987	0.656372	0.547877	-2.17103	IL17REL
Cystine-knot Growth factors and neurotrophins	NGF														2.0165	2.05579	2.72316	3.72388	1.11295	3.54272	2.7956	3.45175	3.29762	3.15544	-0.372757	0.634393	2.00091	NGF
	NTF3															1.38994	1.35124	-0.800072	1.35435	1.98368	1.44071	-0.559347	2.0756	1.5525	3.25424	2.45325	2.26049	NTF3
	NGFR																0.750344	1.43636	1.73261	3.35526	2.25594	0.915756	1.83694	1.7116	-0.112291	0.652924	2.31199	NGFR
	TGFB1																	2.40757	-2.02734	1.49033	2.73425	0.811649	0.242879	3.57297	0.0983249	2.13735	-0.815561	TGFB1
	VEGFA																		3.82423	0.92388	2.4975	4.42131	3.2971	1.76119	-0.793748	-0.0829477	1.61262	VEGFA
	VEGFB																			0.51083	2.75504	1.78589	1.16399	1.39335	1.33249	0.843105	3.0909	VEGFB
	PDGFA																				4.95032	2.04406	2.32199	2.50209	-2.55088	1.46631	1.50348	PDGFA
	PDGFB																					5.38619	4.74004	3.16699	-1.09614	-0.0999978	1.46293	PDGFB
	PDGFRA																						2.96973	1.50319	0.414977	-0.561003	1.62052	PDGFRA
	PDGFRB																							0.832075	-0.177317	-0.239236	0.087821	PDGFRB
	NOG																								-1.61084	0.477447	1.93936	NOG
	GREM1																									0.205661	0.408127	GREM1
	GREM2																										0.0560258	GREM2
	BDNF																											BDNF
